# Filamentation profile reveals several transcription regulators that contribute to differences between *Candida albicans* and *Candida dubliniensis*

**DOI:** 10.1101/2024.11.20.624441

**Authors:** Teresa Meza-Davalos, Luis F. García-Ortega, Eugenio Mancera

**Author notes:** Correspondence to Eugenio Mancera.

## Abstract

*Candida dubliniensis* is the most closely related species to *C. albicans,* one of the leading causes of fungal infections in humans. However, despite sharing many characteristics, *C. dubliniensis* is significantly less pathogenic. To better understand the molecular underpinnings of these dissimilarities, we focused on the regulation of filamentation, a developmental trait fundamental for host colonization. We generated a collection of 44 *C. dubliniensis* null mutants of transcription regulators whose orthologs in *C. albicans* had been previously implicated in filamentous growth. These regulators are very similar at the sequence level, but phenotypic screening identified several mutants with contrasting interspecific filamentation phenotypes, beyond previously known differences. Bcr1, a well-known regulator of biofilm formation, stands out as its mutant only showed a filamentation defect in *C. dubliniensis*. Phenotypic and transcriptional characterization showed that the *bcr1* defect is condition dependent and that this regulator plays a central role in the filamentation of *C. dubliniensis*, possibly by regulating the hyphal activator Ume6. Overall, our results suggest that several regulatory pathways are involved in the filamentation differences between *C. albicans* and *C. dubliniensis* and show that the *C. dubliniensis* mutant collection is a valuable resource to compare, at a molecular level, these two species of medical relevance.

**AUTHOR SUMMARY:** The yeast *Candida albicans* is one of the most important fungal pathogens for humans. Its ability to form filamentous cells is central for the colonization of the human body. Although *Candida dubliniensis*, the closest known relative to *C. albicans*, is also able to filament, it is a much rarer cause of disease. Part of the virulence differences between these species have been attributed to their filamentation dissimilarities, but we are just starting to understand the regulatory pathways that control filamentation in *C. dubliniensis*. Here, we generated a collection of gene-deletion mutants in *C. dubliniensis* of the orthologs of transcription regulators that have been associated with filamentation in *C. albicans*. Comparative profile of the collection revealed that several regulators contribute to the filamentation dissimilarities between the two species. Among these, our results identified Bcr1 as a regulator with a prominent role controlling filamentation in *C. dubliniensis*, showing that its target genes have considerably changed between *C. albicans* and *C. dubliniensis*. Our findings and the collection of mutants that we generated open new opportunities to better understand the molecular mechanisms that underlie the pathogenicity of these clinically important microorganisms.
