## Supplementary Table 1 for "Filamentation profile reveals several transcription regulators that contribute to differences between *Candida albicans* and *Candida dubliniensis*"

### Sheet: SupplementaryTable1
Supplementary Table 1. C. albicans filamentation TRs considered in this study
Systematic name	Gene name
C5_00670C_A	HMS1
C4_05680W_A	PHO4
C5_04280C_A	GLN3
C5_04830W_A	SFL2
C5_05080W_A	GRF10
C1_05140W_A	BRG1
C1_13140C_A	TYE7
C1_13440C_A	OFI1
CR_05530C_A	CWT1
C1_00080C_A	RCA1
CR_07440W_A	ACE2
C7_02040C_A	CUP9
C3_05780C_A	CRZ1
C1_03770W_A	SKO1
C2_02250C_A	OPI1
C5_00940C_A	HAP5
C4_06820C_A	CZF1
C4_04850C_A	CSR1
C2_10660W_A	ASH1
C6_03610W_A	FGR17
C3_04530C_A	TEC1
C1_00060W_A	TUP1
C5_03680W_A	FGR27
C3_07020W_A	SSN6
C3_06850W_A	FCR1
C7_04230W_A	NRG1
C1_14340C_A	RIM101
CR_06440C_A	BCR1
C6_00280W_A	CPH2
C1_10990C_A	RTG3
C2_00720C_A	FGR15
CR_07890W_A	EFG1
C2_10080W_A	RAP1
C1_13350W_A	STP2
C4_02540W_A	RGT1
CR_02640W_A	RFG1
C4_02030W_A	RFX2
C6_04350C_A	FLO8
C1_06280C_A	UME6
C2_07170C_A	AFT2
C1_07370C_A	CPH1
C2_09940W_A	GCN4
C4_04420W_A	FGR3
C4_02500C_A	ADR1
C3_07790W_A	STD1
