## Supplementary Table 2 for "Filamentation profile reveals several transcription regulators that contribute to differences between *Candida albicans* and *Candida dubliniensis*"

### Sheet: SupplementaryTable2
Supplementary Table 2. Yeast strains used and generated in this study.
Name	Species	Genotype	Source o reference
SN250	C. albicans	ura3Δ::λimm434::URA3-IRO1 ura3Δ::λimm434 arg4::hisG arg4::hisG his1::hisG his1::hisG leu2::hisG::CdHIS1 leu2::hisG::CmLEU2	Noble et al, 2010
TF002	C. albicans	arg4Δ/arg4Δ leu2Δ/leu2Δ his1Δ/his1Δ URA3/ura3Δ::imm434 IRO1/iro1Δ::imm434 hms1Δ::HIS1/hms1Δ::LEU2	Homann O. R., et al 2009
TF004	C. albicans	arg4Δ/arg4Δ leu2Δ/leu2Δ his1Δ/his1Δ URA3/ura3Δ::imm434 IRO1/iro1Δ::imm434 pho4Δ::HIS1/pho4Δ::LEU2	Homann O. R., et al 2009
TF018	C. albicans	arg4Δ/arg4Δ leu2Δ/leu2Δ his1Δ/his1Δ URA3/ura3Δ::imm434 IRO1/iro1Δ::imm434 gln3Δ::HIS1/gln3Δ::LEU2	Homann O. R., et al 2009
TF020	C. albicans	arg4Δ/arg4Δ leu2Δ/leu2Δ his1Δ/his1Δ URA3/ura3Δ::imm434 IRO1/iro1Δ::imm434 sfl2Δ::HIS1/sfl2Δ::LEU2	Homann O. R., et al 2009
TF021	C. albicans	arg4Δ/arg4Δ leu2Δ/leu2Δ his1Δ/his1Δ URA3/ura3Δ::imm434 IRO1/iro1Δ::imm434 grf10Δ::HIS1/grf10Δ::LEU2	Homann O. R., et al 2009
TF022	C. albicans	arg4Δ/arg4Δ leu2Δ/leu2Δ his1Δ/his1Δ URA3/ura3Δ::imm434 IRO1/iro1Δ::imm434 brg1Δ::HIS1/brg1Δ::LEU2	Homann O. R., et al 2009
TF037	C. albicans	arg4Δ/arg4Δ leu2Δ/leu2Δ his1Δ/his1Δ URA3/ura3Δ::imm434 IRO1/iro1Δ::imm434 tye7Δ::HIS1/tye7Δ::LEU2	Homann O. R., et al 2009
TF038	C. albicans	arg4Δ/arg4Δ leu2Δ/leu2Δ his1Δ/his1Δ URA3/ura3Δ::imm434 IRO1/iro1Δ::imm434 ofi1Δ::HIS1/ofi1Δ::LEU2	Homann O. R., et al 2009
TF050	C. albicans	arg4Δ/arg4Δ leu2Δ/leu2Δ his1Δ/his1Δ URA3/ura3Δ::imm434 IRO1/iro1Δ::imm434 cwt1Δ::HIS1/cwt1Δ::LEU2	Homann O. R., et al 2009
TF059	C. albicans	arg4Δ/arg4Δ leu2Δ/leu2Δ his1Δ/his1Δ URA3/ura3Δ::imm434 IRO1/iro1Δ::imm434 ace2Δ::HIS1/ace2Δ::LEU2	Homann O. R., et al 2009
TF061	C. albicans	arg4Δ/arg4Δ leu2Δ/leu2Δ his1Δ/his1Δ URA3/ura3Δ::imm434 IRO1/iro1Δ::imm434 cup9Δ::HIS1/cup9Δ::LEU2	Homann O. R., et al 2009
TF068	C. albicans	arg4Δ/arg4Δ leu2Δ/leu2Δ his1Δ/his1Δ URA3/ura3Δ::imm434 IRO1/iro1Δ::imm434 crz1Δ::HIS1/crz1Δ::LEU2	Homann O. R., et al 2009
TF084	C. albicans	arg4Δ/arg4Δ leu2Δ/leu2Δ his1Δ/his1Δ URA3/ura3Δ::imm434 IRO1/iro1Δ::imm434 sko1Δ::HIS1/sko1Δ::LEU2	Homann O. R., et al 2009
TF090	C. albicans	arg4Δ/arg4Δ leu2Δ/leu2Δ his1Δ/his1Δ URA3/ura3Δ::imm434 IRO1/iro1Δ::imm434 opi1Δ::HIS1/opi1Δ::LEU2	Homann O. R., et al 2009
TF093	C. albicans	arg4Δ/arg4Δ leu2Δ/leu2Δ his1Δ/his1Δ URA3/ura3Δ::imm434 IRO1/iro1Δ::imm434 hap5Δ::HIS1/hap5Δ::LEU2	Homann O. R., et al 2009
TF104	C. albicans	arg4Δ/arg4Δ leu2Δ/leu2Δ his1Δ/his1Δ URA3/ura3Δ::imm434 IRO1/iro1Δ::imm434 czf1Δ::HIS1/czf1Δ::LEU2	Homann O. R., et al 2009
TF106	C. albicans	arg4Δ/arg4Δ leu2Δ/leu2Δ his1Δ/his1Δ URA3/ura3Δ::imm434 IRO1/iro1Δ::imm434 zap1Δ::HIS1/zap1Δ::LEU2	Homann O. R., et al 2009
TF112	C. albicans	arg4Δ/arg4Δ leu2Δ/leu2Δ his1Δ/his1Δ URA3/ura3Δ::imm434 IRO1/iro1Δ::imm434 ash1Δ::HIS1/ash1Δ::LEU2	Homann O. R., et al 2009
TF114	C. albicans	arg4Δ/arg4Δ leu2Δ/leu2Δ his1Δ/his1Δ URA3/ura3Δ::imm434 IRO1/iro1Δ::imm434 fgr17Δ::HIS1/fgr17Δ::LEU2	Homann O. R., et al 2009
TF115	C. albicans	arg4Δ/arg4Δ leu2Δ/leu2Δ his1Δ/his1Δ URA3/ura3Δ::imm434 IRO1/iro1Δ::imm434 tec1Δ::HIS1/tec1Δ::LEU2	Homann O. R., et al 2009
TF119	C. albicans	arg4Δ/arg4Δ leu2Δ/leu2Δ his1Δ/his1Δ URA3/ura3Δ::imm434 IRO1/iro1Δ::imm434 fgr27Δ::HIS1/fgr27Δ::LEU2	Homann O. R., et al 2009
TF121	C. albicans	arg4Δ/arg4Δ leu2Δ/leu2Δ his1Δ/his1Δ URA3/ura3Δ::imm434 IRO1/iro1Δ::imm434 ssn6Δ::HIS1/ssn6Δ::LEU2	Homann O. R., et al 2009
TF122	C. albicans	arg4Δ/arg4Δ leu2Δ/leu2Δ his1Δ/his1Δ URA3/ura3Δ::imm434 IRO1/iro1Δ::imm434 fcr1Δ::HIS1/fcr1Δ::LEU2	Homann O. R., et al 2009
TF125	C. albicans	arg4Δ/arg4Δ leu2Δ/leu2Δ his1Δ/his1Δ URA3/ura3Δ::imm434 IRO1/iro1Δ::imm434 nrg1Δ::HIS1/nrg1Δ::LEU2	Homann O. R., et al 2009
TF126	C. albicans	arg4Δ/arg4Δ leu2Δ/leu2Δ his1Δ/his1Δ URA3/ura3Δ::imm434 IRO1/iro1Δ::imm434 rim101Δ::HIS1/rim101Δ::LEU2	Homann O. R., et al 2009
TF137	C. albicans	arg4Δ/arg4Δ leu2Δ/leu2Δ his1Δ/his1Δ URA3/ura3Δ::imm434 IRO1/iro1Δ::imm434 bcr1Δ::HIS1/bcr1Δ::LEU2	Homann O. R., et al 2009
TF138	C. albicans	arg4Δ/arg4Δ leu2Δ/leu2Δ his1Δ/his1Δ URA3/ura3Δ::imm434 IRO1/iro1Δ::imm434 cph2Δ::HIS1/cph2Δ::LEU2	Homann O. R., et al 2009
TF142	C. albicans	arg4Δ/arg4Δ leu2Δ/leu2Δ his1Δ/his1Δ URA3/ura3Δ::imm434 IRO1/iro1Δ::imm434 rtg3Δ::HIS1/rtg3Δ::LEU2	Homann O. R., et al 2009
TF152	C. albicans	arg4Δ/arg4Δ leu2Δ/leu2Δ his1Δ/his1Δ URA3/ura3Δ::imm434 IRO1/iro1Δ::imm434 fgr15Δ::HIS1/fgr15Δ::LEU2	Homann O. R., et al 2009
TF156	C. albicans	arg4Δ/arg4Δ leu2Δ/leu2Δ his1Δ/his1Δ URA3/ura3Δ::imm434 IRO1/iro1Δ::imm434 efg1Δ::HIS1/efg1Δ::LEU2	Homann O. R., et al 2009
TF158	C. albicans	arg4Δ/arg4Δ leu2Δ/leu2Δ his1Δ/his1Δ URA3/ura3Δ::imm434 IRO1/iro1Δ::imm434 rap1Δ::HIS1/rap1Δ::LEU2	Homann O. R., et al 2009
TF162	C. albicans	arg4Δ/arg4Δ leu2Δ/leu2Δ his1Δ/his1Δ URA3/ura3Δ::imm434 IRO1/iro1Δ::imm434 stp2Δ::HIS1/stp2Δ::LEU2	Homann O. R., et al 2009
TF164	C. albicans	arg4Δ/arg4Δ leu2Δ/leu2Δ his1Δ/his1Δ URA3/ura3Δ::imm434 IRO1/iro1Δ::imm434 rgt1Δ::HIS1/rgt1Δ::LEU2	Homann O. R., et al 2009
TF173	C. albicans	arg4Δ/arg4Δ leu2Δ/leu2Δ his1Δ/his1Δ URA3/ura3Δ::imm434 IRO1/iro1Δ::imm434 rfx2Δ::HIS1/rfx2Δ::LEU2	Homann O. R., et al 2009
TF175	C. albicans	arg4Δ/arg4Δ leu2Δ/leu2Δ his1Δ/his1Δ URA3/ura3Δ::imm434 IRO1/iro1Δ::imm434 flo8Δ::HIS1/flo8Δ::LEU2	Homann O. R., et al 2009
TF179	C. albicans	arg4Δ/arg4Δ leu2Δ/leu2Δ his1Δ/his1Δ URA3/ura3Δ::imm434 IRO1/iro1Δ::imm434 ume6Δ::HIS1/ume6Δ::LEU2	Homann O. R., et al 2009
TF180	C. albicans	arg4Δ/arg4Δ leu2Δ/leu2Δ his1Δ/his1Δ URA3/ura3Δ::imm434 IRO1/iro1Δ::imm434 aft2Δ::HIS1/aft2Δ::LEU2	Homann O. R., et al 2009
TF183	C. albicans	arg4Δ/arg4Δ leu2Δ/leu2Δ his1Δ/his1Δ URA3/ura3Δ::imm434 IRO1/iro1Δ::imm434 cph1Δ::HIS1/cph1Δ::LEU2	Homann O. R., et al 2009
TF187	C. albicans	arg4Δ/arg4Δ leu2Δ/leu2Δ his1Δ/his1Δ URA3/ura3Δ::imm434 IRO1/iro1Δ::imm434 fgr3Δ::HIS1/fgr3Δ::LEU2	Homann O. R., et al 2009
TF188	C. albicans	arg4Δ/arg4Δ leu2Δ/leu2Δ his1Δ/his1Δ URA3/ura3Δ::imm434 IRO1/iro1Δ::imm434 adr1Δ::HIS1/adr1Δ::LEU2	Homann O. R., et al 2009
TF193	C. albicans	arg4Δ/arg4Δ leu2Δ/leu2Δ his1Δ/his1Δ URA3/ura3Δ::imm434 IRO1/iro1Δ::imm434 std1Δ::HIS1/std1Δ::LEU2	Homann O. R., et al 2009
CEM074	C. dubliniensis	his1Δ::FRT/his1Δ::FRT leu2Δ::FRT/leu2Δ::FRT arg4::FRT/arg4::FRT	Mancera et al 2020
CEM075	C. dubliniensis	his1Δ::FRT/his1Δ::FRT leu2Δ::FRT/leu2Δ::FRT arg4::FRT/arg4::FRT	Mancera et al 2020
CEM091	C. dubliniensis	his1Δ::HIS1 Calb/his1Δ::FRT leu2Δ::LEU2 Calb/leu2Δ::FRT arg4::FRT/arg4::FRT	Mancera et al 2020
CEM092	C. dubliniensis	his1Δ::HIS1 Calb/his1Δ::FRT leu2Δ::LEU2 Calb/leu2Δ::FRT arg4::FRT/arg4::FRT	Mancera et al 2020
CEM100	C. dubliniensis	his1Δ::FRT/his1Δ::FRT leu2Δ::FRT/leu2Δ::FRT arg4::FRT/arg4::FRT bcr1Δ::HIS1 Calb/bcr1Δ::LEU2 Calb	Mancera et al 2021
CEM101	C. dubliniensis	his1Δ::FRT/his1Δ::FRT leu2Δ::FRT/leu2Δ::FRT arg4::FRT/arg4::FRT brg1Δ::HIS1 Calb/brg1Δ::LEU2 Calb	Mancera et al 2021
CEM102	C. dubliniensis	his1Δ::FRT/his1Δ::FRT leu2Δ::FRT/leu2Δ::FRT arg4::FRT/arg4::FRT efg1Δ::HIS1 Calb/efg1Δ::LEU2 Calb	Mancera et al 2021
CEM105	C. dubliniensis	his1Δ::FRT/his1Δ::FRT leu2Δ::FRT/leu2Δ::FRT arg4::FRT/arg4::FRT tec1Δ::HIS1 Calb/tec1Δ::LEU2 Calb	Mancera et al 2021
CEM106	C. dubliniensis	his1Δ::FRT/his1Δ::FRT leu2Δ::FRT/leu2Δ::FRT arg4::FRT/arg4::FRT bcr1Δ::HIS1 Calb/bcr1Δ::LEU2 Calb	Mancera et al 2021
CEM107	C. dubliniensis	his1Δ::FRT/his1Δ::FRT leu2Δ::FRT/leu2Δ::FRT arg4::FRT/arg4::FRT brg1Δ::HIS1 Calb/brg1Δ::LEU2 Calb	Mancera et al 2021
CEM108	C. dubliniensis	his1Δ::FRT/his1Δ::FRT leu2Δ::FRT/leu2Δ::FRT arg4::FRT/arg4::FRT efg1Δ::HIS1 Calb/efg1Δ::LEU2 Calb	Mancera et al 2021
CEM111	C. dubliniensis	his1Δ::FRT/his1Δ::FRT leu2Δ::FRT/leu2Δ::FRT arg4::FRT/arg4::FRT tec1Δ::HIS1 Calb/tec1Δ::LEU2 Calb	Mancera et al 2021
CEM365	C. dubliniensis	his1Δ::FRT/his1Δ::FRT leu2Δ::FRT/leu2Δ::FRT arg4::FRT/arg4::FRT flo8Δ::HIS1 Calb/flo8Δ::LEU2 Calb	Mancera et al 2021
CEM366	C. dubliniensis	his1Δ::FRT/his1Δ::FRT leu2Δ::FRT/leu2Δ::FRT arg4::FRT/arg4::FRT flo8Δ::HIS1 Calb/flo8Δ::LEU2 Calb	Mancera et al 2021
CTM003	C. dubliniensis	his1Δ::FRT/his1Δ::FRT leu2Δ::FRT/leu2Δ::FRT arg4::FRT/arg4::FRT rim101Δ::HIS1 Calb/rim101Δ::LEU2 Calb	This study
CTM004	C. dubliniensis	his1Δ::FRT/his1Δ::FRT leu2Δ::FRT/leu2Δ::FRT arg4::FRT/arg4::FRT rim101Δ::HIS1 Calb/rim101Δ::LEU2 Calb	This study
CTM007	C. dubliniensis	his1Δ::FRT/his1Δ::FRT leu2Δ::FRT/leu2Δ::FRT arg4::FRT/arg4::FRT ace2Δ::HIS1 Calb/ace2Δ::LEU2 Calb	This study
CTM008	C. dubliniensis	his1Δ::FRT/his1Δ::FRT leu2Δ::FRT/leu2Δ::FRT arg4::FRT/arg4::FRT ace2Δ::HIS1 Calb/ace2Δ::LEU2 Calb	This study
CTM011	C. dubliniensis	his1Δ::FRT/his1Δ::FRT leu2Δ::FRT/leu2Δ::FRT arg4::FRT/arg4::FRT cph1Δ::HIS1 Calb/cph1Δ::LEU2 Calb	This study
CTM012	C. dubliniensis	his1Δ::FRT/his1Δ::FRT leu2Δ::FRT/leu2Δ::FRT arg4::FRT/arg4::FRT cph1Δ::HIS1 Calb/cph1Δ::LEU2 Calb	This study
CTM015	C. dubliniensis	his1Δ::FRT/his1Δ::FRT leu2Δ::FRT/leu2Δ::FRT arg4::FRT/arg4::FRT czf1Δ::HIS1 Calb/czf1Δ::LEU2 Calb	This study
CTM016	C. dubliniensis	his1Δ::FRT/his1Δ::FRT leu2Δ::FRT/leu2Δ::FRT arg4::FRT/arg4::FRT czf1Δ::HIS1 Calb/czf1Δ::LEU2 Calb	This study
CTM019	C. dubliniensis	his1Δ::FRT/his1Δ::FRT leu2Δ::FRT/leu2Δ::FRT arg4::FRT/arg4::FRT cph2Δ::HIS1 Calb/cph2Δ::LEU2 Calb	This study
CTM020	C. dubliniensis	his1Δ::FRT/his1Δ::FRT leu2Δ::FRT/leu2Δ::FRT arg4::FRT/arg4::FRT cph2Δ::HIS1 Calb/cph2Δ::LEU2 Calb	This study
CTM033	C. dubliniensis	his1Δ::FRT/his1Δ::FRT leu2Δ::FRT/leu2Δ::FRT arg4::FRT/arg4::FRT adr1Δ::HIS1 Calb/adr1Δ::LEU2 Calb	This study
CTM034	C. dubliniensis	his1Δ::FRT/his1Δ::FRT leu2Δ::FRT/leu2Δ::FRT arg4::FRT/arg4::FRT adr1Δ::HIS1 Calb/adr1Δ::LEU2 Calb	This study
CTM035	C. dubliniensis	his1Δ::FRT/his1Δ::FRT leu2Δ::FRT/leu2Δ::FRT arg4::FRT/arg4::FRT cup9Δ::HIS1 Calb/cup9Δ::LEU2 Calb	This study
CTM036	C. dubliniensis	his1Δ::FRT/his1Δ::FRT leu2Δ::FRT/leu2Δ::FRT arg4::FRT/arg4::FRT cup9Δ::HIS1 Calb/cup9Δ::LEU2 Calb	This study
CTM037	C. dubliniensis	his1Δ::FRT/his1Δ::FRT leu2Δ::FRT/leu2Δ::FRT arg4::FRT/arg4::FRT cwt1Δ::HIS1 Calb/cwt1Δ::LEU2 Calb	This study
CTM038	C. dubliniensis	his1Δ::FRT/his1Δ::FRT leu2Δ::FRT/leu2Δ::FRT arg4::FRT/arg4::FRT cwt1Δ::HIS1 Calb/cwt1Δ::LEU2 Calb	This study
CTM039	C. dubliniensis	his1Δ::FRT/his1Δ::FRT leu2Δ::FRT/leu2Δ::FRT arg4::FRT/arg4::FRT fcr1Δ::HIS1 Calb/fcr1Δ::LEU2 Calb	This study
CTM040	C. dubliniensis	his1Δ::FRT/his1Δ::FRT leu2Δ::FRT/leu2Δ::FRT arg4::FRT/arg4::FRT fcr1Δ::HIS1 Calb/fcr1Δ::LEU2 Calb	This study
CTM041	C. dubliniensis	his1Δ::FRT/his1Δ::FRT leu2Δ::FRT/leu2Δ::FRT arg4::FRT/arg4::FRT fgr17Δ::HIS1 Calb/fgr17Δ::LEU2 Calb	This study
CTM042	C. dubliniensis	his1Δ::FRT/his1Δ::FRT leu2Δ::FRT/leu2Δ::FRT arg4::FRT/arg4::FRT fgr17Δ::HIS1 Calb/fgr17Δ::LEU2 Calb	This study
CSR016	C. dubliniensis	his1Δ::FRT/his1Δ::FRT leu2Δ::FRT/leu2Δ::FRT arg4::FRT/arg4::FRT rtg3Δ::HIS1 Calb/rtg3Δ::LEU2 Calb	This study
CSR017	C. dubliniensis	his1Δ::FRT/his1Δ::FRT leu2Δ::FRT/leu2Δ::FRT arg4::FRT/arg4::FRT rtg3Δ::HIS1 Calb/rtg3Δ::LEU2 Calb	This study
CTM052	C. dubliniensis	his1Δ::FRT/his1Δ::FRT leu2Δ::FRT/leu2Δ::FRT arg4::FRT/arg4::FRT stp2Δ::HIS1 Calb/stp2Δ::LEU2 Calb	This study
CTM063	C. dubliniensis	his1Δ::FRT/his1Δ::FRT leu2Δ::FRT/leu2Δ::FRT arg4::FRT/arg4::FRT fgr27Δ::HIS1 Calb/fgr27Δ::LEU2 Calb	This study
CTM064	C. dubliniensis	his1Δ::FRT/his1Δ::FRT leu2Δ::FRT/leu2Δ::FRT arg4::FRT/arg4::FRT fgr27Δ::HIS1 Calb/fgr27Δ::LEU2 Calb	This study
CTM065	C. dubliniensis	his1Δ::FRT/his1Δ::FRT leu2Δ::FRT/leu2Δ::FRT arg4::FRT/arg4::FRT rap1Δ::HIS1 Calb/rap1Δ::LEU2 Calb	This study
CTM066	C. dubliniensis	his1Δ::FRT/his1Δ::FRT leu2Δ::FRT/leu2Δ::FRT arg4::FRT/arg4::FRT rap1Δ::HIS1 Calb/rap1Δ::LEU2 Calb	This study
CTM067	C. dubliniensis	his1Δ::FRT/his1Δ::FRT leu2Δ::FRT/leu2Δ::FRT arg4::FRT/arg4::FRT std1Δ::HIS1 Calb/std1Δ::LEU2 Calb	This study
CTM068	C. dubliniensis	his1Δ::FRT/his1Δ::FRT leu2Δ::FRT/leu2Δ::FRT arg4::FRT/arg4::FRT std1Δ::HIS1 Calb/std1Δ::LEU2 Calb	This study
CTM069	C. dubliniensis	his1Δ::FRT/his1Δ::FRT leu2Δ::FRT/leu2Δ::FRT arg4::FRT/arg4::FRT rgt1Δ::HIS1 Calb/rgt1Δ::LEU2 Calb	This study
CTM070	C. dubliniensis	his1Δ::FRT/his1Δ::FRT leu2Δ::FRT/leu2Δ::FRT arg4::FRT/arg4::FRT rgt1Δ::HIS1 Calb/rgt1Δ::LEU2 Calb	This study
CTM071	C. dubliniensis	his1Δ::FRT/his1Δ::FRT leu2Δ::FRT/leu2Δ::FRT arg4::FRT/arg4::FRT rfx2Δ::HIS1 Calb/rfx2Δ::LEU2 Calb	This study
CTM072	C. dubliniensis	his1Δ::FRT/his1Δ::FRT leu2Δ::FRT/leu2Δ::FRT arg4::FRT/arg4::FRT rfx2Δ::HIS1 Calb/rfx2Δ::LEU2 Calb	This study
CTM073	C. dubliniensis	his1Δ::FRT/his1Δ::FRT leu2Δ::FRT/leu2Δ::FRT arg4::FRT/arg4::FRT sko1Δ::HIS1 Calb/sko1Δ::LEU2 Calb	This study
CTM074	C. dubliniensis	his1Δ::FRT/his1Δ::FRT leu2Δ::FRT/leu2Δ::FRT arg4::FRT/arg4::FRT sko1Δ::HIS1 Calb/sko1Δ::LEU2 Calb	This study
CTM077	C. dubliniensis	his1Δ::FRT/his1Δ::FRT leu2Δ::FRT/leu2Δ::FRT arg4::FRT/arg4::FRT ssn6Δ::HIS1 Calb/ssn6Δ::LEU2 Calb	This study
CTM078	C. dubliniensis	his1Δ::FRT/his1Δ::FRT leu2Δ::FRT/leu2Δ::FRT arg4::FRT/arg4::FRT ssn6Δ::HIS1 Calb/ssn6Δ::LEU2 Calb	This study
CTM079	C. dubliniensis	his1Δ::FRT/his1Δ::FRT leu2Δ::FRT/leu2Δ::FRT arg4::FRT/arg4::FRT tye7Δ::HIS1 Calb/tye7Δ::LEU2 Calb	This study
CTM080	C. dubliniensis	his1Δ::FRT/his1Δ::FRT leu2Δ::FRT/leu2Δ::FRT arg4::FRT/arg4::FRT tye7Δ::HIS1 Calb/tye7Δ::LEU2 Calb	This study
CTM111	C. dubliniensis	his1Δ::FRT/his1Δ::FRT leu2Δ::FRT/leu2Δ::FRT arg4::FRT/arg4::FRT fgr3Δ::HIS1 Calb/fgr3Δ::LEU2 Calb	This study
CTM112	C. dubliniensis	his1Δ::FRT/his1Δ::FRT leu2Δ::FRT/leu2Δ::FRT arg4::FRT/arg4::FRT fgr3Δ::HIS1 Calb/fgr3Δ::LEU2 Calb	This study
CTM117	C. dubliniensis	his1Δ::FRT/his1Δ::FRT leu2Δ::FRT/leu2Δ::FRT arg4::FRT/arg4::FRT pho4Δ::HIS1 Calb/pho4Δ::LEU2 Calb	This study
CTM118	C. dubliniensis	his1Δ::FRT/his1Δ::FRT leu2Δ::FRT/leu2Δ::FRT arg4::FRT/arg4::FRT pho4Δ::HIS1 Calb/pho4Δ::LEU2 Calb	This study
CTM119	C. dubliniensis	his1Δ::FRT/his1Δ::FRT leu2Δ::FRT/leu2Δ::FRT arg4::FRT/arg4::FRT opi1Δ::HIS1 Calb/opi1Δ::LEU2 Calb	This study
CTM120	C. dubliniensis	his1Δ::FRT/his1Δ::FRT leu2Δ::FRT/leu2Δ::FRT arg4::FRT/arg4::FRT opi1Δ::HIS1 Calb/opi1Δ::LEU2 Calb	This study
CTM121	C. dubliniensis	his1Δ::FRT/his1Δ::FRT leu2Δ::FRT/leu2Δ::FRT arg4::FRT/arg4::FRT ash1Δ::HIS1 Calb/ash1Δ::LEU2 Calb	This study
CTM122	C. dubliniensis	his1Δ::FRT/his1Δ::FRT leu2Δ::FRT/leu2Δ::FRT arg4::FRT/arg4::FRT ash1Δ::HIS1 Calb/ash1Δ::LEU2 Calb	This study
CTM123	C. dubliniensis	his1Δ::FRT/his1Δ::FRT leu2Δ::FRT/leu2Δ::FRT arg4::FRT/arg4::FRT aft2Δ::HIS1 Calb/aft2Δ::LEU2 Calb	This study
CTM124	C. dubliniensis	his1Δ::FRT/his1Δ::FRT leu2Δ::FRT/leu2Δ::FRT arg4::FRT/arg4::FRT aft2Δ::HIS1 Calb/aft2Δ::LEU2 Calb	This study
CTM125	C. dubliniensis	his1Δ::FRT/his1Δ::FRT leu2Δ::FRT/leu2Δ::FRT arg4::FRT/arg4::FRT nrg1Δ::HIS1 Calb/nrg1Δ::LEU2 Calb	This study
CTM126	C. dubliniensis	his1Δ::FRT/his1Δ::FRT leu2Δ::FRT/leu2Δ::FRT arg4::FRT/arg4::FRT nrg1Δ::HIS1 Calb/nrg1Δ::LEU2 Calb	This study
CTM129	C. dubliniensis	his1Δ::FRT/his1Δ::FRT leu2Δ::FRT/leu2Δ::FRT arg4::FRT/arg4::FRT hap5Δ::HIS1 Calb/hap5Δ::LEU2 Calb	This study
CTM130	C. dubliniensis	his1Δ::FRT/his1Δ::FRT leu2Δ::FRT/leu2Δ::FRT arg4::FRT/arg4::FRT hms1Δ::HIS1 Calb/hms1Δ::LEU2 Calb	This study
CTM131	C. dubliniensis	his1Δ::FRT/his1Δ::FRT leu2Δ::FRT/leu2Δ::FRT arg4::FRT/arg4::FRT ofi1Δ::HIS1 Calb/ofi1Δ::LEU2 Calb	This study
CTM132	C. dubliniensis	his1Δ::FRT/his1Δ::FRT leu2Δ::FRT/leu2Δ::FRT arg4::FRT/arg4::FRT ofi1Δ::HIS1 Calb/ofi1Δ::LEU2 Calb	This study
CTM133	C. dubliniensis	his1Δ::FRT/his1Δ::FRT leu2Δ::FRT/leu2Δ::FRT arg4::FRT/arg4::FRT ume6Δ::HIS1 Calb/ume6Δ::LEU2 Calb	This study
CTM134	C. dubliniensis	his1Δ::FRT/his1Δ::FRT leu2Δ::FRT/leu2Δ::FRT arg4::FRT/arg4::FRT ume6Δ::HIS1 Calb/ume6Δ::LEU2 Calb	This study
CTM135	C. dubliniensis	his1Δ::FRT/his1Δ::FRT leu2Δ::FRT/leu2Δ::FRT arg4::FRT/arg4::FRT crz1Δ::HIS1 Calb/crz1Δ::LEU2 Calb	This study
CTM136	C. dubliniensis	his1Δ::FRT/his1Δ::FRT leu2Δ::FRT/leu2Δ::FRT arg4::FRT/arg4::FRT crz1Δ::HIS1 Calb/crz1Δ::LEU2 Calb	This study
CTM137	C. dubliniensis	his1Δ::FRT/his1Δ::FRT leu2Δ::FRT/leu2Δ::FRT arg4::FRT/arg4::FRT sfl2Δ::HIS1 Calb/sfl2Δ::LEU2 Calb	This study
CTM138	C. dubliniensis	his1Δ::FRT/his1Δ::FRT leu2Δ::FRT/leu2Δ::FRT arg4::FRT/arg4::FRT sfl2Δ::HIS1 Calb/sfl2Δ::LEU2 Calb	This study
CTM143	C. dubliniensis	his1Δ::FRT/his1Δ::FRT leu2Δ::FRT/leu2Δ::FRT arg4::FRT/arg4::FRT zap1Δ::HIS1 Calb/zap1Δ::LEU2 Calb	This study
CTM144	C. dubliniensis	his1Δ::FRT/his1Δ::FRT leu2Δ::FRT/leu2Δ::FRT arg4::FRT/arg4::FRT zap1Δ::HIS1 Calb/zap1Δ::LEU2 Calb	This study
CTM145	C. dubliniensis	his1Δ::FRT/his1Δ::FRT leu2Δ::FRT/leu2Δ::FRT arg4::FRT/arg4::FRT hap5Δ::HIS1 Calb/hap5Δ::LEU2 Calb	This study
CTM146	C. dubliniensis	his1Δ::FRT/his1Δ::FRT leu2Δ::FRT/leu2Δ::FRT arg4::FRT/arg4::FRT fgr15Δ::HIS1 Calb/fgr15Δ::LEU2 Calb	This study
CTM147	C. dubliniensis	his1Δ::FRT/his1Δ::FRT leu2Δ::FRT/leu2Δ::FRT arg4::FRT/arg4::FRT fgr15Δ::HIS1 Calb/fgr15Δ::LEU2 Calb	This study
CTM152	C. dubliniensis	his1Δ::FRT/his1Δ::FRT leu2Δ::FRT/leu2Δ::FRT arg4::FRT/arg4::FRT gln3Δ::HIS1 Calb/gln3Δ::LEU2 Calb	This study
CTM153	C. dubliniensis	his1Δ::FRT/his1Δ::FRT leu2Δ::FRT/leu2Δ::FRT arg4::FRT/arg4::FRT gln3Δ::HIS1 Calb/gln3Δ::LEU2 Calb	This study
CTM154	C. dubliniensis	his1Δ::FRT/his1Δ::FRT leu2Δ::FRT/leu2Δ::FRT arg4::FRT/arg4::FRT grf10Δ::HIS1 Calb/grf10Δ::LEU2 Calb	This study
CTM155	C. dubliniensis	his1Δ::FRT/his1Δ::FRT leu2Δ::FRT/leu2Δ::FRT arg4::FRT/arg4::FRT grf10Δ::HIS1 Calb/grf10Δ::LEU2 Calb	This study
