## Supplementary Table 3 for "Filamentation profile reveals several transcription regulators that contribute to differences between *Candida albicans* and *Candida dubliniensis*"

### Sheet: SupplementaryTable3
Supplementary Table 3. Expression of genes related to filamentation in the bcr1 mutants of C. albicans and C. dubliniensis.
Gen Name	Category	Reference	ORF_ID	Systematic Name	Ortholog	Water + 10 % FBS				Water + 10 % Lees
						FC	FDR	FC	FDR	FC	FDR	FC	FDR
						C. dubliniensis		C. albicans		C. dubliniensis		C. albicans
	Cell wall
ALS1		(Nobile & Mitchell, 2005), (Nobile et al., 2006), (O’Connor et al., 2010), (Jackson et al., 2009), Omran et al., 2022	orf19.5741	C6_03700W_A	CD36_64210	-6.40682	2.23825e-29			-7.77403	3.23233e-246
ALS2		(O’Connor et al., 2010), (Nobile et al., 2006),(Jackson et al., 2009), (Caplice & Moran, 2015)	orf19.1097	C6_04380W_A	CD36_64800							2.96111	1.86344e-12
ALS3		(Nobile & Mitchell, 2005), (Nobile et al., 2006), (Grumaz et al., 2013), (Jackson et al., 2009), (Caplice & Moran, 2015), Omran et al., 2022	orf19.1816	CR_07070C_A	---			-1.61143	2.47228e-08			-1.87084	0.00128097
ALS4		(O’Connor et al., 2010), (Jackson et al., 2009), (Caplice & Moran, 2015)	orf19.4555	C6_04130C_A	CD36_64610					-1.72892	4.3808e-19	2.5011	3.44532e-07
ALS9		(O’Connor et al., 2010)	orf19.5742	C6_03710W_A	CD36_64220	1.76577	0.000237976			0.834977	0.00205621	1.08469	0.00174153
CHT2		(Nobile & Mitchell, 2005), (Nobile et al., 2006)	orf19.3895	C5_04130C_A	CD36_53830	-3.27211	5.88514e-17	-2.25037	9.95793e-12	-5.18328	3.29179e-144	-1.93388	0.00023012
CTH3		(Sudbery, 2011)	orf19.7586	CR_10110W_A	CD36_35130	0.935759	0.00077518	-2.67931	1.68508e-15			-2.42429	0.00159709
ENG1		(Sudbery, 2011)	orf19.3066	C1_03680W_B	CD36_03430	0.931411	4.09449e-06
CSP37		(O’Connor et al., 2010)	orf19.2531	CR_01470W_A	CD36_26450	1.66476	6.63094e-12			2.86989	2.98299e-58	-2.46278	0.000612175
ECE1		(O’Connor et al., 2010), (Nobile & Mitchell, 2005), (Nobile et al., 2006), (Caplice & Moran, 2015), Omran et al., 2022	orf19.3374	C4_03470C_A	CD36_43260			-1.22617	3.34895e-06			-1.19583	0.00190457
ECM331		(O’Connor et al., 2010), (Nobile & Mitchell, 2005), (Nobile et al., 2006)	orf19.4255	C5_02460C_A	CD36_52240					1.13898	1.39614e-07
EAP1		(Caplice & Moran, 2015)	orf19.1401	C2_09530W_A	CD36_23630	-8.59966	2.40664e-76	-4.44617	1.98282e-38	-5.38027	1.8825e-108	-1.5699	0.00028406
SUN41		(Caplice & Moran, 2015)	orf19.3642	C6_00820W_A	CD36_60800	-0.894219	0.000144996
IFF11		(Caplice & Moran, 2015), (Jackson et al., 2009)	orf19.5399	C3_00600W_A	CD36_80550	-4.44616	1.65722e-20	-2.70844	4.44114e-09	-4.35879	1.50638e-16	-5.99956	9.98014e-10
HWP1		(O’Connor et al., 2010), (Nobile & Mitchell, 2005), (Nobile et al., 2006), (Caplice & Moran, 2015), Omran et al., 2022	orf19.1321	C4_03570W_A	CD36_43360	-11.7735	1.83167e-249	-1.08048	0.000149715	-9.40527	1.80176e-87	-1.67155	1.85232e-05
HYR1		(Nobile & Mitchell, 2005), (Nobile et al., 2006), (Caplice & Moran, 2015), (Jackson et al., 2009)	orf19.4975	C1_13450W_A	---
HYR5		(O’Connor et al., 2010)	orf19.575	C5_00730W_A	CD36_51670					-0.936402	0.000238442
PGA31		(Grumaz et al., 2013)	orf19.5302	C4_04080C_A	CD36_43780	4.94225	5.32546e-41	-1.83076	2.46842e-06	4.13536	9.30935e-26
PHR1		(O’Connor et al., 2010), (Caplice & Moran, 2015), (Grumaz et al., 2013)	orf19.3829	C4_04530C_A	CD36_44230	-2.05197	7.59248e-18			-3.67918	7.55453e-73	-1.07674	0.00567393
PIR1		(O’Connor et al., 2010), (Grumaz et al., 2013)	orf19.220	C2_08870C_A	CD36_23050	1.27971	8.9907e-05
RBR1		(Caplice & Moran, 2015)	orf19.535	CR_04440C_A	CD36_29780	8.49939	8.77949e-122	4.92626	5.28652e-67	8.1773	1.83941e-160
RBR2		(O’Connor et al., 2010)	orf19.532	CR_04420C_A	CD36_29770					1.05863	1.49468e-05
RBT5		(Nobile & Mitchell, 2005), (Caplice & Moran, 2015),(Nobile et al., 2006), (O’Connor et al., 2010)	orf19.5636	C4_00130W_A	CD36_40190			-1.49731	8.98659e-09			-3.38177	1.92284e-22
RBT6		(Caplice & Moran, 2015)	orf19.5635	C4_00120W_A	CD36_40180			-1.72559	1.13791e-09	-0.628575	0.00427378	-3.4314	2.22763e-27
RBT8		(Caplice & Moran, 2015)	orf19.5674	C4_00450C_A	CD36_40510	1.33074	0.000109957			2.4467	2.41725e-32
RBE1		(Caplice & Moran, 2015)	orf19.7218	C1_14120C_A	CD36_13090	4.99172	4.20057e-12
RHD3		(O’Connor et al., 2010)	orf19.5305	C4_04050C_A	CD36_43810	3.03318	4.26221e-35	-2.6615	8.53807e-09	3.02849	9.63937e-28	-3.40431	0.000938192
SOD5		(O’Connor et al., 2010), (Caplice & Moran, 2015)	orf19.2060	C2_00680C_A	CD36_15620	-3.08533	2.10533e-23			-5.30597	1.60248e-36
YWP1		(O’Connor et al., 2010), (Grumaz et al., 2013)	orf19.3618	C2_08590W_A	CD36_22720	6.63691	5.39065e-15	5.71562	2.58958e-27	6.05278	3.63473e-122	8.66684	1.20555e-49
	Actin assembly
TPM2		(O’Connor et al., 2010)	orf19.6414.3	CR_08460W_A	CD36_34050	-1.23503	5.26885e-07			-0.874993	1.37781e-07
ARF3		(O’Connor et al., 2010), (Caplice & Moran, 2015)	orf19.1702	C3_01470W_A	CD36_81390	-2.08589	5.29828e-28	-0.79008	0.00615469	-1.12189	1.34404e-09	-1.02586	0.00792738
MEA1		(O’Connor et al., 2010)	orf19.5919	C3_04610W_A	CD36_84560			-0.94229	0.000668518			-0.893009	0.00509298
ARP9		(O’Connor et al., 2010)	orf19.2507	C3_01030W_A	CD36_80950
YEL1		(O’Connor et al., 2010)	orf19.6705	C7_03480W_A	CD36_73140	-1.86812	5.49963e-17			-2.32749	6.10166e-43
	Spitzenkörper polarisome
MLC1		(O’Connor et al., 2010), (Sudbery, 2011)	orf19.2416.1	CR_03090C_A	CD36_28200	-0.823291	0.000384852			-0.699442	0.00041126
RSR1		(O’Connor et al., 2010), (Sudbery, 2011)	orf19.2614	CR_02140W_A	CD36_27060	-1.15143	2.49908e-07	-0.768698	0.00238651			-1.16656	0.000561516
RDI1		(O’Connor et al., 2010)	orf19.5968	C3_05000W_A	CD36_84970	-1.41236	1.0936e-12			-0.863327	1.20837e-06
	Nuclear migration
BUB1		(O’Connor et al., 2010)	orf19.2678	C4_03120C_A	CD36_42970							-1.07317	0.00316648
MPS1		(O’Connor et al., 2010)	orf19.7293	CR_08960C_A	CD36_34440			-0.924846	0.00144629
KIP4		(O’Connor et al., 2010)	orf19.5265	C1_12010C_A	CD36_11250					-1.05352	0.000196501	-0.913378	0.00694342
KAR3		(O’Connor et al., 2010)	orf19.564	C2_09370C_A	CD36_23490	0.780921	0.00221576
TUB4		(O’Connor et al., 2010)	orf19.1238	C4_05570C_A	CD36_45170			-0.800355	0.000797719
	Septin formation
CDC10		(Sudbery, 2011), (O’Connor et al., 2010)	orf19.548	CR_04570C_A	CD36_29930	-0.861734	0.000464679					-1.12297	0.000959431
CDC11		(Sudbery, 2011), (O’Connor et al., 2010)	orf19.5691	C5_00070W_A	CD36_50110	-1.15649	1.96657e-08			-0.749165	3.02131e-05	-1.04596	0.00449427
CDC12		(Sudbery, 2011), (O’Connor et al., 2010), (Caplice & Moran, 2015)	orf19.3013	C1_03210C_A	CD36_03010	-1.0949	2.8943e-07			-0.804911	1.23396e-05	-1.13167	0.00181202
CDC3		(Sudbery, 2011), (O’Connor et al., 2010)	orf19.1055	C1_04210C_A	CD36_03970	-0.811423	5.36019e-05
	GTPases
RAC1		(O’Connor et al., 2010), (Sudbery, 2011)	orf19.6237	C1_06730W_A	CD36_06300	-0.941839	2.16311e-06	-1.03361	0.000363338
CDC42		(O’Connor et al., 2010), (Sudbery, 2011)	orf19.390	C1_08450C_A	CD36_07960	-0.76585	0.000110393
RHO3		(O’Connor et al., 2010), (Sudbery, 2011)	orf19.3534	C2_05030C_A	CD36_19540	-1.04562	1.46246e-07			-1.04333	2.5365e-09
RAS1		(O’Connor et al., 2010), (Sudbery, 2011)	orf19.1760	C2_10210C_B	CD36_24270	-1.9466	2.61723e-20	-1.21406	3.00823e-06	-1.44851	1.2187e-17
	Cell cycle
GIN4		(O’Connor et al., 2010), (Caplice & Moran, 2015), (Sudbery, 2011)	orf19.663	C1_11400C_A	CD36_10690
CCN1		(Caplice & Moran, 2015)	orf19.3207	C5_01680C_A	CD36_51640			0.818945	0.00360554
	Glutamate metabolism
UGA22		(O’Connor et al., 2010)	orf19.4543	C1_01810C_A	---			1.0668	0.00104411			-1.104	4.64658
GAD1		(O’Connor et al., 2010)	orf19.1153	C1_11660W_A	CD36_10950	1.34012	1.47813e-05			1.07986	5.2358e-10
GDH3		(O’Connor et al., 2010)	orf19.4716	C4_06120W_A	CD36_45660					1.50923	1.32555e-13
	Glycosylation
DPM1		(O’Connor et al., 2010)	orf19.5073	C1_08010W_A	CD36_07530	-1.51198	3.38628e-15			-1.17932	7.1165e-12
DPM2		(O’Connor et al., 2010)	orf19.1203.1	C6_00420W_A	CD36_60365	-1.44948	1.32415e-14			-0.557233	0.00802223
ALG6		(O’Connor et al., 2010)	orf19.1843	CR_06900C_A	CD36_32420	-1.08345	5.97946e-07
PMM1		(O’Connor et al., 2010)	orf19.2937	C1_02480W_A	CD36_02340
PMI1		(O’Connor et al., 2010)	orf19.1390	C2_09640W_A	CD36_23720
	Vacuole
APE3		(O’Connor et al., 2010)	orf19.3591	C2_08800C_A	CD36_22970			-1.34609	2.30181e-06
APR1		(O’Connor et al., 2010)	orf19.1891	C2_07400C_A	CD36_21670							-1.51043	9.94199e-06
PRB1		(O’Connor et al., 2010)	orf19.2242	C2_06880C_A	CD36_21180			-0.9812	8.87834e-05	-0.878914	6.95377e-06
VAM3		(O’Connor et al., 2010)	orf19.5875	C3_04320W_A	CD36_84260			-0.764756	0.00553693			-1.42009	3.07786e-05
YKT6		(O’Connor et al., 2010)	orf19.2974	C1_02860C_A	CD36_02660	-0.957433	8.26532e-07
YPT72		(O’Connor et al., 2010)	orf19.2245	C2_06910W_A	CD36_21200	-0.577291	0.00848296
	Mitochondrion
DLD1		(O’Connor et al., 2010)	orf19.5805	C2_02980C_A	CD36_17750	-0.788135	0.000376215	-1.12916	4.84964e-05
C1_01630W_A		(O’Connor et al., 2010)	orf19.3353	C1_01630W_A	CD36_01500
COX15		(O’Connor et al., 2010)	orf19.3656	C6_00720C_A	CD36_60630
MDH1-1		(O’Connor et al., 2010)	orf19.4602	C4_01900C_A	CD36_41790			0.982565	4.62631e-05
	Peptidase activity
SAP4		(O’Connor et al., 2010), (Caplice & Moran, 2015), (Jackson et al., 2009)	orf19.5716	C6_03500C_A	---							-4.6711	2.85693e-06
SAP5		(O’Connor et al., 2010), (Caplice & Moran, 2015), (Jackson et al., 2009)	orf19.5585	C6_03030W_A	---							-1.7242	7.6368e-06
SAP6		(O’Connor et al., 2010), (Caplice & Moran, 2015), (Grumaz et al., 2013)	orf19.5542	C6_02710C_A	CD36_63420	-5.60481	1.14635e-55			-1.94308	2.43281e-07	-2.96935	9.43014e-18
SAP7		(O’Connor et al., 2010), (Grumaz et al., 2013)	orf19.756	C1_04870W_A	CD36_04610	1.08635	0.000222301			1.96718	1.71901e-27
SAP9		(Grumaz et al., 2013)	orf19.6928	C3_03870C_A	CD36_83850					-1.0044	1.18303e-09	-1.17692	5.86052e-05
	Response to stress
RHR2		(O’Connor et al., 2010)	orf19.5437	C3_00320W_A	CD36_80290	3.56559	2.20726e-29	1.71346	1.95357e-05	1.5123	0.000114112
HGC1		Omran et al., 2022, (Guan et al., 2013)	orf19.6028	C1_00780C_A	CD36_00690	-1.19506	1.72691e-07	-1.45452	3.37892e-05			-1.74431	6.47671e-05
HDA1		Omran et al., 2022	orf19.2606	CR_02050C_A	CD36_26960	0.756873	4.2551e-05	-0.714672	0.0068685	0.836491	0.00168955
HSP30		(O’Connor et al., 2010), (Caplice & Moran, 2015)	orf19.4526	C1_01990W_A	CD36_01850
HSP31		(O’Connor et al., 2010)	orf19.3664	C1_02070W_A	CD36_01930
ASR1		(O’Connor et al., 2010)	orf19.2344	C1_10740C_A	CD36_10070	1.67803	4.20898e-06			2.07671	1.66801e-18	-2.3708	3.77576e-07
GPX2		(O’Connor et al., 2010)	orf19.85	C6_00840W_A	CD36_60850	-2.39579	1.61061e-24	-1.47972	4.54456e-09	-3.87819	5.71391e-91
HSP90		(Caplice & Moran, 2015)	orf19.6515	C7_02030W_A	CD36_71850			1.69014	7.35071e-13
HSP70		(Grumaz et al., 2013), (Caplice & Moran, 2015)	orf19.4980	C1_13480W_A	CD36_12490	2.2834	0.000859425	1.79391	8.88198e-12	1.29586	5.80287e-06
HSP78		(Caplice & Moran, 2015)	orf19.882	C2_03390C_A	CD36_18140					1.02146	1.35634e-05
HSP104		(Caplice & Moran, 2015)	orf19.6387	CR_08250C_A	CD36_33850	1.78755	1.22423e-05	1.21943	3.906e-06	1.95758	1.00686e-23
	DNA replication
MCM3		(O’Connor et al., 2010)	orf19.1901	C2_07350W_A	CD36_21620
POL30		(O’Connor et al., 2010)	orf19.4616	C4_01770W_A	CD36_41670
POL5		(O’Connor et al., 2010)	orf19.5597	C6_03120W_A	CD36_63950	0.999972	2.16726e-05			0.710308	0.00245371	0.914855	0.00422674
	Transcriptionl regulator
BCR1		(Guan et al., 2013), Omran et al., 2022, (Nobile et al., 2006)	orf19.723		CD36_31890
BRG1		(Guan et al., 2013), Omran et al., 2022, (Grumaz et al., 2013)	orf19.4056	C1_05140W_B	CD36_04890	-2.00744	1.38382e-21	-0.856438	0.00211118	-2.20445	2.6167e-37
FCR1		Omran et al., 2022, (Grumaz et al., 2013)	orf19.6817	C3_06850W_A	CD36_86810	-2.50076	1.40135e-07	-1.13708	0.00299284	-4.96652	1.01924e-25	-2.23694	2.48117e-05
CPH1		(Caplice & Moran, 2015), (Sudbery, 2011)	orf19.4433	C1_07370C_A	CD36_06880	-0.951149	5.42763e-05			-1.95287	3.71837e-23
CPH2		(Sudbery, 2011)	orf19.1187	C6_00280W_A	CD36_60230					0.875921	5.13056e-06	-1.41049	0.000561005
RIM101		(Sudbery, 2011), (Sullivan & Moran, 2011)	orf19.7247	C1_14340C_A	CD36_13310	-0.566099	0.0095344			-1.50539	1.75246e-21
FLO8		(Sudbery, 2011)	orf19.1093	C6_04350C_A	CD36_64710			0.732617	0.00570488
RHA1		Omran et al., 2022	orf19.1604	C2_09460C_A	CD36_23560			1.56846	2.64706e-08
NRG1		Omran et al., 2022, (Guan et al., 2013), (Grumaz et al., 2013), (Caplice & Moran, 2015), (Sullivan & Moran, 2011)	orf19.7150	C7_04230W_A	CD36_73890	3.18144	6.966e-07	1.40101	3.4612e-06	0.741143	5.71945e-05	1.65794	2.2456e-07
CZF1		(Guan et al., 2013), (Sudbery, 2011)	orf19.3127	C4_06820C_A	CD36_46280
RFG1		(Guan et al., 2013), (Caplice & Moran, 2015)	orf19.2823	CR_02640W_A	CD36_27640	0.87638	0.00123018					-1.55628	0.000475429
TEC1		(Guan et al., 2013), (Nobile et al., 2006), (Caplice & Moran, 2015), (Sudbery, 2011)	orf19.5908	C3_04530C_A	CD36_84480	-3.4616	1.38324e-20	-1.02835	0.000135323			-1.38069	9.13783e-06
RME1		(Grumaz et al., 2013), (O’Connor et al., 2010)	orf19.4438	C1_07330W_A	CD36_06830					-1.74249	7.9251e-06
MIG1		(O’Connor et al., 2010)	orf19.4318	C5_02940C_A	CD36_52720			-0.980166	0.000158177	1.15998	8.31057e-12
IRO1		(O’Connor et al., 2010)	orf19.1715	C3_01360C_A	CD36_81290	-3.08748	9.53115e-28	-1.61276	2.95235e-10	-3.71108	2.50934e-77	-1.66297	2.8527e-07
SFL2		(Grumaz et al., 2013)	orf19.3969	C5_04830W_A	CD36_54430					6.07689	2.10758e-54
TYE7		(O’Connor et al., 2010)	orf19.4941	C1_13140C_A	CD36_12210					1.67898	5.14042e-26
ZCF39		(Grumaz et al., 2013)	orf19.7583	CR_10070C_A	CD36_35110
RFX2		(Grumaz et al., 2013)	orf19.4590	C4_02030W_A	CD36_41920			-1.0845	0.000716782			-1.52752	0.000140992
UME6		(O’Connor et al., 2010, Sullivan & Moran, 2011, Grumaz et al., 2013, Caplice & Moran, 2015, Omran et al., 2022)	orf19.1822	C1_06280C_B	CD36_05880	-0.749812	0.00125639			-1.06421	1.47229e-05
	Transport
AGP2		(O’Connor et al., 2010)	orf19.4679	C4_01100C_A	CD36_41090	0.842163	0.000807393	1.28495	6.31415e-08	1.09756	7.41659e-08
AQY1		(O’Connor et al., 2010)	orf19.2849	CR_02920C_A	CD36_27990	4.7106	1.80583e-28	-1.60682	0.00379097	4.57143	4.23796e-64
HGT18		(O’Connor et al., 2010)	orf19.2425	CR_03040C_A	CD36_28130
OPT3		(O’Connor et al., 2010)	orf19.3749	CR_02220C_A	CD36_27190			-2.15813	1.17565e-11	-1.0666	3.34622e-07
CR_10770W_A		(O’Connor et al., 2010)	orf19.7666	CR_10770W_A	CD36_35530
DAL9		(O’Connor et al., 2010)	orf19.6956	C3_03640W_A	CD36_83640	1.63423	9.82943e-07	-1.25446	4.73269e-06	1.30434	3.22006e-07
RTA3		(O’Connor et al., 2010)	orf19.23	C2_06460W_A	CD36_20820	3.04786	3.83718e-10			-2.38128	2.65045e-09
CUP9		(O’Connor et al., 2010, Guan et al., 2013)	orf19.6514	C7_02040C_A	CD36_71860	-0.604538	0.00915824	-1.45472	1.04025e-08	-1.22219	7.78512e-12
TPO4		(O’Connor et al., 2010)	orf19.473	CR_03920C_A	CD36_29200			-1.2103	0.000122016	-2.10076	3.87833e-28	1.75264	4.57135e-09
	Metal iron
CFL11		(Caplice & Moran, 2015)	orf19.701	CR_06670W_A	CD36_32200	-9.02781	2.70358e-101	-3.25003	9.34361e-32	-6.86148	5.5493e-80	-4.58322	4.96969e-20
CFL4		(Caplice & Moran, 2015)	orf19.1932	C5_01360W_A	CD36_50980	7.03874	4.58789e-34	4.54413	5.78004e-67			7.79925	1.60372e-64
ENA22		(Caplice & Moran, 2015)	orf19.6070	C1_00390W_A	CD36_00320			1.02605	0.000298105	-1.29069	2.62611e-09
PHO84		(Caplice & Moran, 2015)	orf19.655	C1_11480W_A	CD36_10770	1.11696	0.0011927	1.03456	0.000162507
PHO89		(Caplice & Moran, 2015)	orf19.4599	C4_01940W_A	CD36_41830			1.23828	0.000196732	-6.01522	5.88564e-25
	(GPI)-anchored proteins
PGA54		(O’Connor et al., 2010)	orf19.2685	C4_03070W_A	Cd36_42920	-1.03333	0.00110678			-1.17966	3.52565e-10
PGA55		(O’Connor et al., 2010)	orf19.207	C2_08980C_A				-0.637189	0.00934439
PGA10		(Grumaz et al., 2013)	orf19.5674	C4_00450C_A	Cd36_40510	1.33074	0.000109957			2.4467	2.41725e-32
PGA44		(Grumaz et al., 2013)	orf19.1714	C3_01370C_A	Cd36_81300	-3.89988	3.11446e-45			-3.61885	3.7055e-31
REFERENCES
Caplice, N., & Moran, G. P. (2015). Candida albicans exhibits enhanced alkaline and temperature induction of Efg1-regulated transcripts relative to Candida dubliniensis. Genomics Data, 6, 130–135. https://doi.org/10.1016/j.gdata.2015.08.026
Grumaz, C., Lorenz, S., Stevens, P., Lindemann, E., Schöck, U., Retey, J., Rupp, S., & Sohn, K. (2013). Species and condition specific adaptation of the transcriptional landscapes in Candida albicans and Candida dubliniensis. BMC Genomics. https://doi.org/10.1186/1471-2164-14-212
Guan, G., Xie, J., Tao, L., Nobile, C. J., Sun, Y., Cao, C., Tong, Y., & Huang, G. (2013). Bcr1 plays a central role in the regulation of opaque cell filamentation in Candida albicans. Molecular Microbiology, 89(4), 732–750. https://doi.org/10.1111/mmi.12310
Jackson, A. P., Gamble, J. A., Yeomans, T., Moran, G. P., Saunders, D., Harris, D., Aslett, M., Barrell, J. F., Butler, G., Citiulo, F., Coleman, D. C., de Groot, P. W. J., Goodwin, T. J., Quail, M. A., McQuillan, J., Munro, C. A., Pain, A., Poulter, R. T., Rajandream, M.-A. A., … Berriman, M. (2009). Comparative genomics of the fungal pathogens Candida dubliniensis and Candida albicans. Genome R…
Nobile, C. J., Andes, D. R., Nett, J. E., Smith, F. J., Yue, F., Phan, Q. T., Edwards, J. E., Filler, S. G., & Mitchell, A. P. (2006). Critical role of Bcr1-dependent adhesins in C. albicans biofilm formation in vitro and in vivo. PLoS Pathogens, 2(7), 0636–0649. https://doi.org/10.1371/journal.ppat.0020063
Nobile, C. J., & Mitchell, A. P. (2005). Regulation of cell-surface genes and biofilm formation by the C. albicans transcription factor Bcr1p. Current Biology, 15(12), 1150–1155. https://doi.org/10.1016/j.cub.2005.05.047
O’Connor, L., Caplice, N., Coleman, D. C., Sullivan, D. J., & Moran, G. P. (2010). Differential Filamentation of Candida albicans and Candida dubliniensis is Governed by Nutrient Regulation of UME6 Expression. Eukaryotic Cell, 9(9), 1383–1397. https://doi.org/10.1128/EC.00042-10
Omran, R. P., Ramírez-Zavala, B., Tebung, W. A., Yao, S., Feng, J., Law, C., Dumeaux, V., Morschhäuser, J., & Whiteway, M. (2022). The zinc cluster transcription factor Rha1 is a positive filamentation regulator in Candida albicans. Genetics, 220(1). https://doi.org/10.1093/genetics/iyab155
Sudbery, P. E. (2011). Growth of Candida albicans hyphae. Nature Reviews Microbiology, 9(10), 737–748. https://doi.org/10.1038/nrmicro2636
Sullivan, D. J., & Moran, G. P. (2011). Differential virulence of Candida albicans and C. dubliniensis a role for tor1 kinase? Virulence, 2(1), 77–81. https://doi.org/10.4161/viru.2.1.15002
